# Identification of activity cliffs in structure-activity landscape of androgen receptor binding chemicals

**DOI:** 10.1101/2022.12.06.519328

**Authors:** R.P. Vivek-Ananth, Ajaya Kumar Sahoo, Shanmuga Priya Baskaran, Janani Ravichandran, Areejit Samal

## Abstract

Androgen mimicking environmental chemicals can bind to Androgen receptor (AR) and can cause severe effects on the reproductive health of males. Predicting such endocrine disrupting chemicals (EDCs) in the human exposome is vital for improving current chemical regulations. To this end, QSAR models have been developed to predict androgen binders. However, a continuous structure-activity relationship (SAR) wherein chemicals with similar structure have similar activity does not always hold. Activity landscape analysis can help map the structure-activity landscape and identify unique features such as activity cliffs. Here we performed a systematic investigation of the chemical diversity along with the global and local structure-activity landscape of a curated list of 144 AR binding chemicals. Specifically, we clustered the AR binding chemicals and visualized the associated chemical space. Thereafter, consensus diversity plot was used to assess the global diversity of the chemical space. Subsequently, the structure-activity landscape was investigated using SAS maps which capture the activity difference and structural similarity among the AR binders. This analysis led to a subset of 41 AR binding chemicals forming 86 activity cliffs, of which 14 are activity cliff generators. Additionally, SALI scores were computed for all pairs of AR binding chemicals and the SALI heatmap was also used to evaluate the activity cliffs identified using SAS map. Finally, we provide a classification of the 86 activity cliffs into six categories using structural information of chemicals at different levels. Overall, this investigation reveals the heterogeneous nature of the structure-activity landscape of AR binding chemicals and provides insights which will be crucial in preventing false prediction of chemicals as androgen binders and developing predictive computational toxicity models in the future.
