## Supplementary Table for "Identification of activity cliffs in structure-activity landscape of androgen receptor binding chemicals"

### Sheet: Introduction
Supplementary Tables S1-S5 for Identification of activity cliffs in structure-activity landscape of androgen receptor binding chemicals R.P. Vivek-Anantha,b,1, Ajaya Kumar Sahooa,b,1, Shanmuga Priya Baskarana,b,1, Janani Ravichandrana,b, Areejit Samala,b,* a The Institute of Mathematical Sciences (IMSc), Chennai 600113, India b Homi Bhabha National Institute (HBNI), Mumbai 400094, India 1 R.P.V.,…

### Sheet: Table S1
Table S1: Curated list of 144 AR binding chemicals analyzed in this study. For each chemical, the CAS identifier and binding affinity in terms of log(RBA) were collected from Fang et al. The chemical structures are presented in Canonical SMILES notation. Further, for each chemical, we provide the Bemis-Murcko scaffolds computed using RDKit, chemical class information predicted from ClassyFire, an…
Serial Number	Chemical Name	CAS Identifier	Canonical SMILES	Molecular Scaffold	Chemical Class	Binding Affinity	Chemical Cluster
1	dihydroxymethoxychlor olefin	CAS:14868-03-2	ClC(=C(c1ccc(cc1)O)c1ccc(cc1)O)Cl	C=C(c1ccccc1)c1ccccc1	Benzene and substituted derivatives	-1.31	C1
2	4-hydroxybiphenyl	CAS:92-69-3	Oc1ccc(cc1)c1ccccc1	c1ccc(-c2ccccc2)cc1	Benzene and substituted derivatives	-1.43	C1
3	HPTE	CAS:2971-36-0	ClC(C(c1ccc(cc1)O)c1ccc(cc1)O)(Cl)Cl	c1ccc(Cc2ccccc2)cc1	Benzene and substituted derivatives	-1.47	C1
4	4-hydroxy-tamoxifen	CAS:68047-06-3	CC/C(=C(\c1ccc(cc1)O)/c1ccc(cc1)OCCN(C)C)/c1ccccc1	C(=C(c1ccccc1)c1ccccc1)c1ccccc1	Stilbenes	-1.49	C1
5	o,p′-DDD	CAS:53-19-0	ClC(C(c1ccccc1Cl)c1ccc(cc1)Cl)Cl	c1ccc(Cc2ccccc2)cc1	Benzene and substituted derivatives	-1.52	C1
6	nonylphenol	CAS:25154-52-3	CCCCCCCCCc1ccc(cc1)O	c1ccccc1	Phenols	-1.57	C1
7	tamoxifen	CAS:10540-29-1	CC/C(=C(\c1ccccc1)/c1ccc(cc1)OCCN(C)C)/c1ccccc1	C(=C(c1ccccc1)c1ccccc1)c1ccccc1	Stilbenes	-1.59	C1
8	fenpicionil	CAS:74738-17-3	N#Cc1c[nH]cc1c1cccc(c1Cl)Cl	c1ccc(-c2cc[nH]c2)cc1	Pyrroles	-1.61	C1
9	hexestrol monomethyl ether	CAS:13026-26-1	CC[C@@H]([C@H](c1ccc(cc1)O)CC)c1ccc(cc1)OC	c1ccc(CCc2ccccc2)cc1	Stilbenes	-1.63	C1
10	nafoxidine	CAS:1845-11-0	COc1ccc2c(c1)CCC(=C2c1ccc(cc1)OCCN1CCCC1)c1ccccc1	c1ccc(C2=C(c3ccc(OCCN4CCCC4)cc3)c3ccccc3CC2)cc1	Naphthalenes	-1.63	C1
11	clomiphene	CAS:911-45-5	CCN(CCOc1ccc(cc1)C(=C(c1ccccc1)Cl)c1ccccc1)CC	C(=C(c1ccccc1)c1ccccc1)c1ccccc1	Stilbenes	-1.64	C1
12	dimethylstilbestrol	CAS:552-80-7	C/C(=C(\c1ccc(cc1)O)/C)/c1ccc(cc1)O	C(=Cc1ccccc1)c1ccccc1	Stilbenes	-1.66	C1
13	DES	CAS:56-53-1	CC/C(=C(\c1ccc(cc1)O)/CC)/c1ccc(cc1)O	C(=Cc1ccccc1)c1ccccc1	Stilbenes	-1.66	C1
14	4-heptyloxyphenol	CAS:13037-86-0	CCCCCCCOc1ccc(cc1)O	c1ccccc1	Phenols	-1.69	C1
15	o,p′-DDT	CAS:789-02-6	Clc1ccc(cc1)C(C(Cl)(Cl)Cl)c1ccccc1Cl	c1ccc(Cc2ccccc2)cc1	Benzene and substituted derivatives	-1.69	C1
16	triphenyl phosphate	CAS:115-86-6	O=P(Oc1ccccc1)(Oc1ccccc1)Oc1ccccc1	O=P(Oc1ccccc1)(Oc1ccccc1)Oc1ccccc1	Organic phosphoric acids and derivatives	-1.69	C1
17	p,p′-DDD	CAS:72-54-8	ClC(C(c1ccc(cc1)Cl)c1ccc(cc1)Cl)Cl	c1ccc(Cc2ccccc2)cc1	Benzene and substituted derivatives	-1.7	C1
18	p,p′-DDE	CAS:72-55-9	ClC(=C(c1ccc(cc1)Cl)c1ccc(cc1)Cl)Cl	C=C(c1ccccc1)c1ccccc1	Benzene and substituted derivatives	-1.7	C1
19	aurin	CAS:603-45-2	O=C1C=CC(=C(c2ccc(cc2)O)c2ccc(cc2)O)C=C1	O=C1C=CC(=C(c2ccccc2)c2ccccc2)C=C1	Benzene and substituted derivatives	-1.7	C1
20	2,4′-dichlorobiphenyl	CAS:34883-43-7	Clc1ccc(cc1)c1ccccc1Cl	c1ccc(-c2ccccc2)cc1	Benzene and substituted derivatives	-1.72	C1
21	2,3,4,5-tetrachloro-4′-biphenylol	CAS:67651-34-7	Oc1ccc(cc1)c1cc(Cl)c(c(c1Cl)Cl)Cl	c1ccc(-c2ccccc2)cc1	Benzene and substituted derivatives	-1.73	C1
22	2,2′,4,4′-tetrachlorobiphenyl	CAS:2437-79-8	Clc1ccc(c(c1)Cl)c1ccc(cc1Cl)Cl	c1ccc(-c2ccccc2)cc1	Benzene and substituted derivatives	-1.74	C1
23	p,p′-DDT	CAS:50-29-3	ClC(C(c1ccc(cc1)Cl)c1ccc(cc1)Cl)(Cl)Cl	c1ccc(Cc2ccccc2)cc1	Benzene and substituted derivatives	-1.76	C1
24	6-hydroxyflavanone	CAS:4250-77-5	Oc1ccc2c(c1)C(=O)CC(O2)c1ccccc1	O=C1CC(c2ccccc2)Oc2ccccc21	Flavonoids	-1.78	C1
25	igepal CO-210	CAS:20427-84-3	CCCCCCCCCOc1ccc(cc1)OCCOCCO	c1ccccc1	Phenol ethers	-1.78	C1
26	4-n-octylphenol	CAS:1806-26-4	CCCCCCCCc1ccc(cc1)O	c1ccccc1	Phenols	-1.8	C1
27	4-dodecylphenol	CAS:104-43-8	CCCCCCCCCCCCc1ccc(cc1)O	c1ccccc1	Phenols	-1.81	C1
28	o,p′-DDE	CAS:3424-82-6	Clc1ccc(cc1)C(=C(Cl)Cl)c1ccccc1Cl	C=C(c1ccccc1)c1ccccc1	Benzene and substituted derivatives	-1.81	C1
29	monohydroxymethoxychlor olefin	CAS:75938-34-0	COc1ccc(cc1)C(=C(Cl)Cl)c1ccc(cc1)O	C=C(c1ccccc1)c1ccccc1	Benzene and substituted derivatives	-1.84	C1
30	p,p′-methoxychlor	CAS:72-43-5	COc1ccc(cc1)C(C(Cl)(Cl)Cl)c1ccc(cc1)OC	c1ccc(Cc2ccccc2)cc1	Benzene and substituted derivatives	-1.94	C1
31	di-n-butyl phthalate (DBuP)	CAS:84-74-2	CCCCOC(=O)c1ccccc1C(=O)OCCCC	c1ccccc1	Benzene and substituted derivatives	-1.95	C1
32	3,4-diphenyltetrahydrofuran	CAS:93433-53-5	O1CC(C(C1)c1ccccc1)c1ccccc1	c1ccc(C2COCC2c2ccccc2)cc1	Stilbenes	-1.98	C1
33	triphenylethylene	CAS:58-72-0	c1ccc(cc1)C=C(c1ccccc1)c1ccccc1	C(=C(c1ccccc1)c1ccccc1)c1ccccc1	Stilbenes	-1.98	C1
34	ethylparathion	CAS:56-38-2	CCOP(=S)(Oc1ccc(cc1)[N+](=O)[O-])OCC	c1ccccc1	Organic thiophosphoric acids and derivatives	-2.05	C1
35	triphenylsilanol	CAS:791-31-1	O[Si](c1ccccc1)(c1ccccc1)c1ccccc1	c1ccc([SiH](c2ccccc2)c2ccccc2)cc1	Benzene and substituted derivatives	-2.05	C1
36	butylbenzylphthalate	CAS:85-68-7	CCCCOC(=O)c1ccccc1C(=O)OCc1ccccc1	O=C(OCc1ccccc1)c1ccccc1	Benzene and substituted derivatives	-2.07	C1
37	3,3′-dihydroxyhexestrol	CAS:79199-51-2	CCC(C(c1ccc(c(c1)O)O)CC)c1ccc(c(c1)O)O	c1ccc(CCc2ccccc2)cc1	Stilbenes	-2.08	C1
38	bisphenol B	CAS:77-40-7	CCC(c1ccc(cc1)O)(c1ccc(cc1)O)C	c1ccc(Cc2ccccc2)cc1	Benzene and substituted derivatives	-2.09	C1
39	3,3′,5,5′-tetrachloro-4,4′-biphenyldiol	CAS:13049-13-3	Clc1cc(cc(c1O)Cl)c1cc(Cl)c(c(c1)Cl)O	c1ccc(-c2ccccc2)cc1	Benzene and substituted derivatives	-2.1	C1
40	p-cumyl phenol	CAS:599-64-4	Oc1ccc(cc1)C(c1ccccc1)(C)C	c1ccc(Cc2ccccc2)cc1	Benzene and substituted derivatives	-2.11	C1
41	trans-4-hydroxystilbene	CAS:3839-46-1	Oc1ccc(cc1)C=Cc1ccccc1	C(=Cc1ccccc1)c1ccccc1	Stilbenes	-2.13	C1
42	4-hydroxychalcone	CAS:20426-12-4	Oc1ccc(cc1)/C=C/C(=O)c1ccccc1	O=C(C=Cc1ccccc1)c1ccccc1	Linear 1,3-diarylpropanoids	-2.19	C1
43	p,p′-methoxychlor olefin	CAS:2132-70-9	COc1ccc(cc1)C(=C(Cl)Cl)c1ccc(cc1)OC	C=C(c1ccccc1)c1ccccc1	Benzene and substituted derivatives	-2.2	C1
44	propanil (DCPA)	CAS:709-98-8	CCC(=O)Nc1ccc(c(c1)Cl)Cl	c1ccccc1	Benzene and substituted derivatives	-2.22	C1
45	di-i-butyl phthalate (DIBP)	CAS:84-69-5	CC(COC(=O)c1ccccc1C(=O)OCC(C)C)C	c1ccccc1	Benzene and substituted derivatives	-2.22	C1
46	flavanone	CAS:487-26-3	O=C1CC(Oc2c1cccc2)c1ccccc1	O=C1CC(c2ccccc2)Oc2ccccc21	Flavonoids	-2.25	C1
47	linuron	CAS:330-55-2	CON(C(=O)Nc1ccc(c(c1)Cl)Cl)C	c1ccccc1	Benzene and substituted derivatives	-2.25	C1
48	methylparathion	CAS:298-00-0	COP(=S)(Oc1ccc(cc1)[N+](=O)[O-])OC	c1ccccc1	Organic thiophosphoric acids and derivatives	-2.26	C1
49	4′-hydroxychalcone	CAS:2657-25-2	Oc1ccc(cc1)C(=O)/C=C/c1ccccc1	O=C(C=Cc1ccccc1)c1ccccc1	Linear 1,3-diarylpropanoids	-2.27	C1
50	4-(3,5-diphenylcyclohexyl)phenol	CAS:33330-65-3	Oc1ccc(cc1)C1CC(CC(C1)c1ccccc1)c1ccccc1	c1ccc(C2CC(c3ccccc3)CC(c3ccccc3)C2)cc1	Benzene and substituted derivatives	-2.27	C1
51	nordihydroguaiaretic acid	CAS:500-38-9	CC(C(Cc1ccc(c(c1)O)O)C)Cc1ccc(c(c1)O)O	c1ccc(CCCCc2ccccc2)cc1	Dibenzylbutane lignans	-2.28	C1
52	chalcone	CAS:94-41-7	O=C(c1ccccc1)/C=C/c1ccccc1	O=C(C=Cc1ccccc1)c1ccccc1	Linear 1,3-diarylpropanoids	-2.32	C1
53	equol	CAS:531-95-3	Oc1ccc(cc1)[C@H]1COc2c(C1)ccc(c2)O	c1ccc(C2COc3ccccc3C2)cc1	Isoflavonoids	-2.39	C1
54	4-tert-amylphenol	CAS:80-46-6	CCC(c1ccc(cc1)O)(C)C	c1ccccc1	Benzene and substituted derivatives	-2.39	C1
55	bisphenol A	CAS:80-05-7	CC(c1ccc(cc1)O)(c1ccc(cc1)O)C	c1ccc(Cc2ccccc2)cc1	Benzene and substituted derivatives	-2.39	C1
56	flavone	CAS:525-82-6	O=c1cc(oc2c1cccc2)c1ccccc1	O=c1cc(-c2ccccc2)oc2ccccc12	Flavonoids	-2.4	C1
57	flutamide	CAS:13311-84-7	O=C(C(C)C)Nc1ccc(c(c1)C(F)(F)F)[N+](=O)[O-]	c1ccccc1	Benzene and substituted derivatives	-2.42	C1
58	4,4′-dihydroxystilbene	CAS:659-22-3	Oc1ccc(cc1)/C=C/c1ccc(cc1)O	C(=Cc1ccccc1)c1ccccc1	Stilbenes	-2.44	C1
59	genistein	CAS:446-72-0	Oc1ccc(cc1)c1coc2c(c1=O)c(O)cc(c2)O	O=c1c(-c2ccccc2)coc2ccccc12	Isoflavonoids	-2.44	C1
60	4-sec-butylphenol	CAS:99-71-8	CCC(c1ccc(cc1)O)C	c1ccccc1	Benzene and substituted derivatives	-2.44	C1
61	2-(4-nitro-benzyl)isoindole-1,3-dione	CAS:62133-07-7	[O-][N+](=O)c1ccc(cc1)CN1C(=O)c2c(C1=O)cccc2	O=C1c2ccccc2C(=O)N1Cc1ccccc1	Isoindoles and derivatives	-2.46	C1
62	4′-hydroxyflavanone	CAS:6515-37-3	Oc1ccc(cc1)C1CC(=O)c2c(O1)cccc2	O=C1CC(c2ccccc2)Oc2ccccc21	Flavonoids	-2.48	C1
63	vinclozolin	CAS:50471-44-8	C=CC1(C)OC(=O)N(C1=O)c1cc(Cl)cc(c1)Cl	O=C1COC(=O)N1c1ccccc1	Benzene and substituted derivatives	-2.5	C1
64	2-sec-butylphenol	CAS:89-72-5	CCC(c1ccccc1O)C	c1ccccc1	Benzene and substituted derivatives	-2.52	C1
65	2,4-dihydroxybenzophenone	CAS:131-56-6	Oc1ccc(c(c1)O)C(=O)c1ccccc1	O=C(c1ccccc1)c1ccccc1	Benzene and substituted derivatives	-2.53	C1
66	4-chloro-2-methyl phenol	CAS:1570-64-5	Clc1ccc(c(c1)C)O	c1ccccc1	Phenols	-2.59	C1
67	procymidone	CAS:32809-16-8	O=C1N(c2cc(Cl)cc(c2)Cl)C(=O)[C@@]2([C@@]1(C)C2)C	O=C1C2CC2C(=O)N1c1ccccc1	Piperidines	-2.61	C1
68	metolachlor	CAS:51218-45-2	COCC(N(c1c(C)cccc1CC)C(=O)CCl)C	c1ccccc1	Benzene and substituted derivatives	-2.61	C1
69	benzophenone	CAS:119-61-9	O=C(c1ccccc1)c1ccccc1	O=C(c1ccccc1)c1ccccc1	Benzene and substituted derivatives	-2.63	C1
70	4-tert-butylphenol	CAS:98-54-4	CC(c1ccc(cc1)O)(C)C	c1ccccc1	Benzene and substituted derivatives	-2.67	C1
71	4,4′-dihydoxybenzophenone	CAS:611-99-4	O=C(c1ccc(cc1)O)c1ccc(cc1)O	O=C(c1ccccc1)c1ccccc1	Benzene and substituted derivatives	-2.67	C1
72	4-heptyloxybenzoic acid	CAS:15872-42-1	CCCCCCCOc1ccc(cc1)C(=O)O	c1ccccc1	Benzene and substituted derivatives	-2.74	C1
73	2-(4-OH-benzyl)isoindole-1,3-dione	CAS:24124-24-1	O=C1N(Cc2ccc(cc2)O)C(=O)c2c1cccc2	O=C1c2ccccc2C(=O)N1Cc1ccccc1	Isoindoles and derivatives	-2.76	C1
74	6-hydroxyflavone	CAS:6665-83-4	Oc1ccc2c(c1)c(=O)cc(o2)c1ccccc1	O=c1cc(-c2ccccc2)oc2ccccc12	Flavonoids	-2.77	C1
75	4-hydroxybenzophenone	CAS:1137-42-4	Oc1ccc(cc1)C(=O)c1ccccc1	O=C(c1ccccc1)c1ccccc1	Benzene and substituted derivatives	-2.78	C1
76	isoeugenol	CAS:97-54-1	C/C=C/c1ccc(c(c1)OC)O	c1ccccc1	Phenols	-2.81	C1
77	4-amino butylbenzoate	CAS:94-25-7	CCCCOC(=O)c1ccc(cc1)N	c1ccccc1	Benzene and substituted derivatives	-2.85	C1
78	4-benzyloxylphenol	CAS:103-16-2	Oc1ccc(cc1)OCc1ccccc1	c1ccc(COc2ccccc2)cc1	Phenols	-2.89	C1
79	propyl parabene	CAS:94-13-3	CCCOC(=O)c1ccc(cc1)O	c1ccccc1	Benzene and substituted derivatives	-3	C1
80	4,4′-sulfonyldiphenol	CAS:80-09-1	Oc1ccc(cc1)S(=O)(=O)c1ccc(cc1)O	O=S(=O)(c1ccccc1)c1ccccc1	Benzene and substituted derivatives	-3.09	C1
81	carbaryl	CAS:63-25-2	CNC(=O)Oc1cccc2c1cccc2	c1ccc2ccccc2c1	Naphthalenes	-3.12	C1
82	2-benzyl-isoindole-1,3-dione	CAS:2142-01-0	O=C1N(Cc2ccccc2)C(=O)c2c1cccc2	O=C1c2ccccc2C(=O)N1Cc1ccccc1	Isoindoles and derivatives	-3.12	C1
83	1,3-diphenyltetramethyldisiloxane	CAS:56-33-7	C[Si](c1ccccc1)(O[Si](c1ccccc1)(C)C)C	c1ccc([SiH2]O[SiH2]c2ccccc2)cc1	Organometalloid compounds	-3.13	C1
84	3-chlorophenol	CAS:108-43-0	Oc1cccc(c1)Cl	c1ccccc1	Phenols	-3.17	C1
85	2,4,5-T	CAS:93-76-5	OC(=O)COc1cc(Cl)c(cc1Cl)Cl	c1ccccc1	Benzene and substituted derivatives	-3.18	C1
86	1-methoxy-4-[1-propenyl]benzene	CAS:4180-23-8	C/C=C/c1ccc(cc1)OC	c1ccccc1	Phenol ethers	-3.19	C1
87	bis(n-octyl)phthalate	CAS:117-84-0	CCCCCCCCOC(=O)c1ccccc1C(=O)OCCCCCCCC	c1ccccc1	Benzene and substituted derivatives	-3.28	C1
88	diethylphthalate	CAS:84-66-2	CCOC(=O)c1ccccc1C(=O)OCC	c1ccccc1	Benzene and substituted derivatives	-3.44	C1
89	4′-chloroacetoacetanilide	CAS:101-92-8	O=C(Nc1ccc(cc1)Cl)CC(=O)C	c1ccccc1	Benzene and substituted derivatives	-3.46	C1
90	diisononylphthalate	CAS:28553-12-0	CCCCCCC(COC(=O)c1ccccc1C(=O)OCC(CCCCCC)C)C	c1ccccc1	Benzene and substituted derivatives	-3.56	C1
91	mibolerone	CAS:3704-09-4	O=C1CC[C@H]2C(=C1)C[C@H]([C@@H]1[C@@H]2CC[C@]2([C@H]1CC[C@]2(C)O)C)C	O=C1C=C2CCC3C4CCCC4CCC3C2CC1	Steroids and steroid derivatives	2.27	C2
92	Dihydrotestosterone	CAS:521-18-6	O=C1CC[C@]2([C@H](C1)CC[C@@H]1[C@@H]2CC[C@]2([C@H]1CC[C@@H]2O)C)C	O=C1CCC2C(CCC3C4CCCC4CCC23)C1	Steroids and steroid derivatives	2.14	C2
93	trenbolone	CAS:10161-33-8	O=C1CCC2=C3C=C[C@]4([C@H]([C@@H]3CCC2=C1)CC[C@@H]4O)C	O=C1C=C2CCC3C(=C2CC1)C=CC1CCCC13	Steroids and steroid derivatives	2.05	C2
94	methyltrienolone (R 1881)	CAS:965-93-5	O=C1CCC2=C3C=C[C@]4([C@H]([C@@H]3CCC2=C1)CC[C@]4(C)O)C	O=C1C=C2CCC3C(=C2CC1)C=CC1CCCC13	Steroids and steroid derivatives	2	C2
95	5α-androstan-17β-ol	CAS:1225-43-0	O[C@H]1CC[C@@H]2[C@]1(C)CC[C@H]1[C@H]2CC[C@@H]2[C@]1(C)CCCC2	C1CCC2C(C1)CCC1C3CCCC3CCC21	Steroids and steroid derivatives	1.45	C2
96	methyltestosterone	CAS:58-18-4	O=C1CC[C@]2(C(=C1)CC[C@@H]1[C@@H]2CC[C@]2([C@H]1CC[C@]2(C)O)C)C	O=C1C=C2CCC3C4CCCC4CCC3C2CC1	Steroids and steroid derivatives	1.28	C2
97	Testosterone	CAS:58-22-0	O=C1CC[C@]2(C(=C1)CC[C@@H]1[C@@H]2CC[C@]2([C@H]1CC[C@@H]2O)C)C	O=C1C=C2CCC3C4CCCC4CCC3C2CC1	Steroids and steroid derivatives	1.28	C2
98	norgestrel	CAS:797-63-7	C#C[C@]1(O)CC[C@@H]2[C@]1(CC)CC[C@H]1[C@H]2CCC2=CC(=O)CC[C@H]12	O=C1C=C2CCC3C4CCCC4CCC3C2CC1	Steroids and steroid derivatives	1.22	C2
99	6α-Me-17α-OH-progesterone acetate	CAS:71-58-9	O=C1CC[C@]2(C(=C1)[C@@H](C)C[C@@H]1[C@@H]2CC[C@]2([C@H]1CC[C@]2(OC(=O)C)C(=O)C)C)C	O=C1C=C2CCC3C4CCCC4CCC3C2CC1	Steroids and steroid derivatives	0.94	C2
100	11-keto-testosterone	CAS:564-35-2	O=C1CC[C@]2(C(=C1)CC[C@@H]1[C@@H]2C(=O)C[C@]2([C@H]1CC[C@@H]2O)C)C	O=C1C=C2CCC3C4CCCC4CC(=O)C3C2CC1	Steroids and steroid derivatives	0.54	C2
101	3-deoxyestradiol	CAS:2529-64-8	O[C@H]1CC[C@@H]2[C@]1(C)CC[C@H]1[C@H]2CCc2c1cccc2	c1ccc2c(c1)CCC1C2CCC2CCCC21	Steroids and steroid derivatives	0.54	C2
102	norethindrone	CAS:68-22-4	C#C[C@]1(O)CC[C@@H]2[C@]1(C)CC[C@H]1[C@H]2CCC2=CC(=O)CC[C@H]12	O=C1C=C2CCC3C4CCCC4CCC3C2CC1	Steroids and steroid derivatives	0.41	C2
103	3β-androstanediol	CAS:571-20-0	O[C@H]1CC[C@]2([C@H](C1)CC[C@@H]1[C@@H]2CC[C@]2([C@H]1CC[C@@H]2O)C)C	C1CCC2C(C1)CCC1C3CCCC3CCC21	Steroids and steroid derivatives	0.36	C2
104	DHT benzoate	CAS:1057-07-4	O=C1CC[C@]2([C@H](C1)CC[C@@H]1[C@@H]2CC[C@]2([C@H]1CC[C@@H]2OC(=O)c1ccccc1)C)C	O=C1CCC2C(CCC3C2CCC2C(OC(=O)c4ccccc4)CCC23)C1	Steroids and steroid derivatives	0.07	C2
105	etiocholan-17β-ol-3-one	CAS:571-22-2	O=C1CC[C@]2([C@@H](C1)CC[C@@H]1[C@@H]2CC[C@]2([C@H]1CC[C@@H]2O)C)C	O=C1CCC2C(CCC3C4CCCC4CCC23)C1	Steroids and steroid derivatives	-0.1	C2
106	estradiol (E₂)	CAS:50-28-2	Oc1ccc2c(c1)CC[C@@H]1[C@@H]2CC[C@]2([C@H]1CC[C@@H]2O)C	c1ccc2c(c1)CCC1C2CCC2CCCC21	Steroids and steroid derivatives	-0.12	C2
107	4-androstenediol	CAS:1156-92-9	O[C@H]1CC[C@]2(C(=C1)CC[C@@H]1[C@@H]2CC[C@]2([C@H]1CC[C@@H]2O)C)C	C1=C2CCC3C4CCCC4CCC3C2CCC1	Steroids and steroid derivatives	-0.31	C2
108	cyproterone acetate	CAS:427-51-0	CC(=O)O[C@@]1(CC[C@@H]2[C@]1(C)CC[C@H]1[C@H]2C=C(C2=CC(=O)[C@H]3[C@@H]([C@]12C)C3)Cl)C(=O)C	O=C1C=C2C=CC3C4CCCC4CCC3C2C2CC12	Steroids and steroid derivatives	-0.32	C2
109	spironolactone	CAS:52-01-7	CC(=O)S[C@@H]1CC2=CC(=O)CC[C@@]2([C@@H]2[C@@H]1[C@@H]1CC[C@]3([C@]1(CC2)C)CCC(=O)O3)C	O=C1C=C2CCC3C(CCC4C3CCC43CCC(=O)O3)C2CC1	Steroids and steroid derivatives	-0.35	C2
110	6α-Me-17α-OH-progesterone	CAS:520-85-4	O=C1CC[C@]2(C(=C1)[C@@H](C)C[C@@H]1[C@@H]2CC[C@]2([C@H]1CC[C@]2(O)C(=O)C)C)C	O=C1C=C2CCC3C4CCCC4CCC3C2CC1	Steroids and steroid derivatives	-0.41	C2
111	4-androstenedione	CAS:63-05-8	O=C1CC[C@]2(C(=C1)CC[C@@H]1[C@@H]2CC[C@]2([C@H]1CCC2=O)C)C	O=C1C=C2CCC3C4CCC(=O)C4CCC3C2CC1	Steroids and steroid derivatives	-0.62	C2
112	promegestone	CAS:34184-77-5	CCC(=O)[C@@]1(C)CC[C@@H]2[C@]1(C)CCC1=C3CCC(=O)C=C3CC[C@@H]21	O=C1C=C2CCC3C(=C2CC1)CCC1CCCC13	Steroids and steroid derivatives	-0.64	C2
113	androstenediol	CAS:521-17-5	O[C@H]1CC[C@]2(C(=CC[C@@H]3[C@@H]2CC[C@]2([C@H]3CC[C@@H]2O)C)C1)C	C1=C2CCCCC2C2CCC3CCCC3C2C1	Steroids and steroid derivatives	-0.66	C2
114	norethynodrel	CAS:68-23-5	C#C[C@]1(O)CC[C@@H]2[C@]1(C)CC[C@H]1[C@H]2CCC2=C1CCC(=O)C2	O=C1CCC2=C(CCC3C2CCC2CCCC23)C1	Steroids and steroid derivatives	-0.7	C2
115	progesterone	CAS:57-83-0	O=C1CC[C@]2(C(=C1)CC[C@@H]1[C@@H]2CC[C@]2([C@H]1CC[C@@H]2C(=O)C)C)C	O=C1C=C2CCC3C4CCCC4CCC3C2CC1	Steroids and steroid derivatives	-0.7	C2
116	5α-androstan-3β-ol	CAS:1224-92-6	O[C@H]1CC[C@]2([C@H](C1)CC[C@@H]1[C@@H]2CC[C@]2([C@H]1CCC2)C)C	C1CCC2C(C1)CCC1C3CCCC3CCC21	Steroids and steroid derivatives	-0.74	C2
117	T propionate	CAS:57-85-2	CCC(=O)O[C@H]1CC[C@@H]2[C@]1(C)CC[C@H]1[C@H]2CCC2=CC(=O)CC[C@]12C	O=C1C=C2CCC3C4CCCC4CCC3C2CC1	Steroids and steroid derivatives	-0.79	C2
118	3α-androstanediol	CAS:1852-53-5	O[C@@H]1CC[C@]2([C@H](C1)CC[C@@H]1[C@@H]2CC[C@]2([C@H]1CC[C@@H]2O)C)C	C1CCC2C(C1)CCC1C3CCCC3CCC21	Steroids and steroid derivatives	-0.81	C2
119	4-OH-estradiol	CAS:5976-61-4	O[C@H]1CC[C@@H]2[C@]1(C)CC[C@H]1[C@H]2CCc2c1ccc(c2O)O	c1ccc2c(c1)CCC1C2CCC2CCCC21	Steroids and steroid derivatives	-0.91	C2
120	epitestosterone	CAS:481-30-1	O=C1CC[C@]2(C(=C1)CC[C@@H]1[C@@H]2CC[C@]2([C@H]1CC[C@H]2O)C)C	O=C1C=C2CCC3C4CCCC4CCC3C2CC1	Steroids and steroid derivatives	-1	C2
121	ethynylestradiol (EE)	CAS:57-63-6	C#C[C@]1(O)CC[C@@H]2[C@]1(C)CC[C@H]1[C@H]2CCc2c1ccc(c2)O	c1ccc2c(c1)CCC1C2CCC2CCCC21	Steroids and steroid derivatives	-1.42	C2
122	2-OH-estradiol	CAS:362-05-0	O[C@H]1CC[C@@H]2[C@]1(C)CC[C@H]1[C@H]2CCc2c1cc(O)c(c2)O	c1ccc2c(c1)CCC1C2CCC2CCCC21	Steroids and steroid derivatives	-1.44	C2
123	5α-androstane-3,11,17-trione	CAS:1482-70-8	O=C1CC[C@]2([C@H](C1)CC[C@@H]1[C@@H]2C(=O)C[C@]2([C@H]1CCC2=O)C)C	O=C1CCC2C(CCC3C4CCC(=O)C4CC(=O)C23)C1	Steroids and steroid derivatives	-1.64	C2
124	zearalenol	CAS:36455-72-8	O[C@@H]1CCC/C=C/c2cc(O)cc(c2C(=O)O[C@H](CCC1)C)O	O=C1OCCCCCCCCC=Cc2ccccc21	Macrolides and analogues	-1.64	C2
125	β-zearalanol	CAS:42422-68-4	O[C@H]1CCCCCc2cc(O)cc(c2C(=O)O[C@H](CCC1)C)O	O=C1OCCCCCCCCCCc2ccccc21	Macrolides and analogues	-1.72	C2
126	corticosterone	CAS:50-22-6	OCC(=O)[C@H]1CC[C@@H]2[C@]1(C)C[C@H](O)[C@H]1[C@H]2CCC2=CC(=O)CC[C@]12C	O=C1C=C2CCC3C4CCCC4CCC3C2CC1	Steroids and steroid derivatives	-1.87	C2
127	5,6-didehydroisoandrosterone	CAS:53-43-0	O[C@H]1CC[C@]2(C(=CC[C@@H]3[C@@H]2CC[C@]2([C@H]3CCC2=O)C)C1)C	O=C1CCC2C1CCC1C3CCCCC3=CCC21	Steroids and steroid derivatives	-1.98	C2
128	16β-OH-16α-Me-3-Me-estradiol	CAS:5108-94-1	COc1ccc2c(c1)CC[C@@H]1[C@@H]2CC[C@]2([C@H]1C[C@]([C@@H]2O)(C)O)C	c1ccc2c(c1)CCC1C2CCC2CCCC21	Steroids and steroid derivatives	-2.08	C2
129	β-zearalenol	CAS:71030-11-0	O[C@H]1CCC/C=C/c2cc(O)cc(c2C(=O)O[C@H](CCC1)C)O	O=C1OCCCCCCCCC=Cc2ccccc21	Macrolides and analogues	-2.09	C2
130	androsterone	CAS:53-41-8	O[C@@H]1CC[C@]2([C@H](C1)CC[C@@H]1[C@@H]2CC[C@]2([C@H]1CCC2=O)C)C	O=C1CCC2C1CCC1C3CCCCC3CCC21	Steroids and steroid derivatives	-2.12	C2
131	17-deoxyestradiol	CAS:53-63-4	Oc1ccc2c(c1)CC[C@@H]1[C@@H]2CC[C@]2([C@H]1CCC2)C	c1ccc2c(c1)CCC1C2CCC2CCCC21	Steroids and steroid derivatives	-2.13	C2
132	zearalanone	CAS:5975-78-0	C[C@H]1CCCC(=O)CCCCCc2c(C(=O)O1)c(O)cc(c2)O	O=C1CCCCCc2ccccc2C(=O)OCCCC1	Macrolides and analogues	-2.14	C2
133	3-methylestriol	CAS:3434-79-5	COc1ccc2c(c1)CC[C@@H]1[C@@H]2CC[C@]2([C@H]1C[C@@H]([C@@H]2O)O)C	c1ccc2c(c1)CCC1C2CCC2CCCC21	Steroids and steroid derivatives	-2.25	C2
134	17α-estradiol	CAS:57-91-0	Oc1ccc2c(c1)CC[C@@H]1[C@@H]2CC[C@]2([C@H]1CC[C@H]2O)C	c1ccc2c(c1)CCC1C2CCC2CCCC21	Steroids and steroid derivatives	-2.4	C2
135	dexamethasone	CAS:50-02-2	OCC(=O)[C@@]1(O)[C@H](C)C[C@@H]2[C@]1(C)C[C@H](O)[C@]1([C@H]2CCC2=CC(=O)C=C[C@]12C)F	O=C1C=CC2C(=C1)CCC1C3CCCC3CCC21	Steroids and steroid derivatives	-2.42	C2
136	cortisol	CAS:50-23-7	OCC(=O)[C@@]1(O)CC[C@@H]2[C@]1(C)C[C@H](O)[C@H]1[C@H]2CCC2=CC(=O)CC[C@]12C	O=C1C=C2CCC3C4CCCC4CCC3C2CC1	Steroids and steroid derivatives	-2.77	C2
137	Estriol (E₃)	CAS:50-27-1	Oc1ccc2c(c1)CC[C@@H]1[C@@H]2CC[C@]2([C@H]1C[C@H]([C@@H]2O)O)C	c1ccc2c(c1)CCC1C2CCC2CCCC21	Steroids and steroid derivatives	-3.15	C2
138	5α-androstan	CAS:438-22-2	C[C@]12CCCC[C@@H]1CC[C@@H]1[C@@H]2CC[C@]2([C@H]1CCC2)C	C1CCC2C(C1)CCC1C3CCCC3CCC21	Steroids and steroid derivatives	-3.32	C2
139	chlordane	CAS:57-74-9	ClC1CC2C(C1Cl)[C@@]1(C([C@@]2(Cl)C(=C1Cl)Cl)(Cl)Cl)Cl	C1=CC2CC1C1CCCC21	Vinyl halides	-1.51	C3
140	kepone	CAS:143-50-0	O=C1C2(Cl)C3(C4(C1(Cl)C1(C2(C3(Cl)C(C41Cl)(Cl)Cl)Cl)Cl)Cl)Cl	O=C1C2C3C4CC5C3C1C5C42	Prenol lipids	-1.58	C3
141	heptachlor	CAS:76-44-8	ClC1C=CC2C1C1(Cl)C(=C(C2(C1(Cl)Cl)Cl)Cl)Cl	C1=CC2C3C=CC(C3)C2C1	Vinyl halides	-1.64	C3
142	endosulfan (technical grade)	CAS:115-29-7	O=S1OCC2C(CO1)C1(C(C2(Cl)C(=C1Cl)Cl)(Cl)Cl)Cl	O=S1OCC2C3C=CC(C3)C2CO1	Organic oxoanionic compounds	-1.87	C3
143	aldrin	CAS:309-00-2	ClC1=C(Cl)[C@@]2(C([C@@]1(Cl)[C@H]1[C@@H]2[C@H]2C[C@@H]1C=C2)(Cl)Cl)Cl	C1=CC2CC1C1C3C=CC(C3)C21	Vinyl halides	-2.02	C3
144	lindane (γ-HCH)	CAS:58-89-9	Cl[C@@H]1[C@H](Cl)[C@@H](Cl)[C@@H]([C@@H]([C@H]1Cl)Cl)Cl	C1CCCCC1	Alkyl halides	-2.12	C3

### Sheet: Table S2
Table S2: Computed SALI scores for 86 activity cliff pairs identified from the SAS map. The chemicals are identified by their CAS identifiers. The pairwise structural similarity for each activity cliff pair is computed via Tanimoto coefficient using ECFP4 fingerprints. The activity difference for each activity cliff pair is computed as the absolute difference of the log(RBA) values. Note that, th…
Serial Number	First Chemical Identifier	Second Chemical Identifier	Tanimoto Similarity	Activity Difference	SALI Score
1	CAS:1225-43-0	CAS:438-22-2	0.67	4.77	14.53
2	CAS:481-30-1	CAS:58-22-0	1	2.28	14.53
3	CAS:50-28-2	CAS:57-91-0	1	2.28	14.53
4	CAS:521-18-6	CAS:571-22-2	1	2.24	14.53
5	CAS:521-18-6	CAS:53-41-8	0.62	4.26	11.11
6	CAS:2529-64-8	CAS:57-91-0	0.72	2.94	10.62
7	CAS:438-22-2	CAS:521-18-6	0.48	5.46	10.51
8	CAS:50-27-1	CAS:50-28-2	0.71	3.03	10.3
9	CAS:1852-53-5	CAS:521-18-6	0.69	2.95	9.39
10	CAS:1224-92-6	CAS:438-22-2	0.72	2.58	9.32
11	CAS:50-23-7	CAS:58-18-4	0.53	4.05	8.71
12	CAS:1225-43-0	CAS:1852-53-5	0.73	2.26	8.41
13	CAS:50-23-7	CAS:58-22-0	0.51	4.05	8.29
14	CAS:3704-09-4	CAS:50-23-7	0.38	5.04	8.06
15	CAS:1225-43-0	CAS:53-41-8	0.55	3.57	7.88
16	CAS:2529-64-8	CAS:50-27-1	0.5	3.69	7.38
17	CAS:481-30-1	CAS:521-18-6	0.57	3.14	7.36
18	CAS:438-22-2	CAS:58-22-0	0.37	4.6	7.34
19	CAS:53-41-8	CAS:571-20-0	0.66	2.48	7.34
20	CAS:521-18-6	CAS:57-91-0	0.38	4.54	7.33
21	CAS:1482-70-8	CAS:521-18-6	0.48	3.78	7.29
22	CAS:50-22-6	CAS:58-22-0	0.56	3.15	7.18
23	CAS:438-22-2	CAS:571-20-0	0.48	3.68	7.08
24	CAS:53-41-8	CAS:58-22-0	0.51	3.4	6.98
25	CAS:521-18-6	CAS:53-43-0	0.4	4.12	6.92
26	CAS:3704-09-4	CAS:53-43-0	0.38	4.25	6.85
27	CAS:481-30-1	CAS:58-18-4	0.67	2.28	6.84
28	CAS:57-85-2	CAS:58-22-0	0.7	2.07	6.84
29	CAS:57-91-0	CAS:58-22-0	0.43	3.68	6.48
30	CAS:53-43-0	CAS:58-22-0	0.49	3.26	6.44
31	CAS:50-23-7	CAS:564-35-2	0.48	3.31	6.4
32	CAS:1224-92-6	CAS:521-18-6	0.55	2.88	6.35
33	CAS:438-22-2	CAS:571-22-2	0.48	3.22	6.2
34	CAS:50-23-7	CAS:71-58-9	0.4	3.71	6.18
35	CAS:50-28-2	CAS:53-63-4	0.67	2.01	6.12
36	CAS:521-17-5	CAS:521-18-6	0.53	2.8	5.99
37	CAS:53-43-0	CAS:58-18-4	0.45	3.26	5.88
38	CAS:50-22-6	CAS:58-18-4	0.46	3.15	5.84
39	CAS:1156-92-9	CAS:521-18-6	0.57	2.45	5.74
40	CAS:362-05-0	CAS:521-18-6	0.37	3.58	5.7
41	CAS:53-41-8	CAS:58-18-4	0.4	3.4	5.62
42	CAS:3704-09-4	CAS:481-30-1	0.41	3.27	5.56
43	CAS:50-22-6	CAS:564-35-2	0.57	2.41	5.56
44	CAS:1224-92-6	CAS:1225-43-0	0.61	2.19	5.55
45	CAS:2529-64-8	CAS:3434-79-5	0.48	2.79	5.38
46	CAS:53-41-8	CAS:571-22-2	0.62	2.02	5.27
47	CAS:2529-64-8	CAS:53-63-4	0.49	2.67	5.2
48	CAS:50-23-7	CAS:68-22-4	0.39	3.18	5.17
49	CAS:1057-07-4	CAS:521-18-6	0.6	2.07	5.12
50	CAS:34184-77-5	CAS:965-93-5	0.48	2.64	5.1
51	CAS:521-18-6	CAS:57-83-0	0.43	2.84	4.98
52	CAS:1225-43-0	CAS:481-30-1	0.51	2.45	4.96
53	CAS:1156-92-9	CAS:438-22-2	0.39	3.01	4.94
54	CAS:2529-64-8	CAS:5108-94-1	0.47	2.62	4.94
55	CAS:3434-79-5	CAS:50-28-2	0.57	2.13	4.91
56	CAS:57-85-2	CAS:58-18-4	0.58	2.07	4.91
57	CAS:521-18-6	CAS:57-85-2	0.4	2.93	4.9
58	CAS:521-18-6	CAS:5976-61-4	0.37	3.05	4.86
59	CAS:3704-09-4	CAS:57-83-0	0.39	2.97	4.86
60	CAS:1852-53-5	CAS:438-22-2	0.48	2.51	4.83
61	CAS:564-35-2	CAS:57-91-0	0.39	2.94	4.81
62	CAS:3704-09-4	CAS:520-85-4	0.43	2.68	4.73
63	CAS:1482-70-8	CAS:58-22-0	0.38	2.92	4.7
64	CAS:362-05-0	CAS:58-22-0	0.42	2.72	4.7
65	CAS:50-23-7	CAS:520-85-4	0.49	2.36	4.67
66	CAS:3704-09-4	CAS:63-05-8	0.38	2.89	4.66
67	CAS:10161-33-8	CAS:34184-77-5	0.41	2.69	4.55
68	CAS:50-27-1	CAS:5976-61-4	0.49	2.24	4.42
69	CAS:1225-43-0	CAS:521-17-5	0.51	2.11	4.28
70	CAS:57-63-6	CAS:797-63-7	0.38	2.64	4.26
71	CAS:50-23-7	CAS:57-83-0	0.5	2.07	4.14
72	CAS:1852-53-5	CAS:58-22-0	0.49	2.09	4.13
73	CAS:1482-70-8	CAS:564-35-2	0.47	2.18	4.11
74	CAS:50-23-7	CAS:63-05-8	0.48	2.15	4.11
75	CAS:53-43-0	CAS:564-35-2	0.38	2.52	4.06
76	CAS:50-23-7	CAS:52-01-7	0.39	2.42	4
77	CAS:1057-07-4	CAS:53-41-8	0.43	2.19	3.87
78	CAS:58-22-0	CAS:5976-61-4	0.42	2.19	3.79
79	CAS:481-30-1	CAS:797-63-7	0.41	2.22	3.76
80	CAS:57-91-0	CAS:571-22-2	0.38	2.3	3.72
81	CAS:438-22-2	CAS:481-30-1	0.37	2.32	3.7
82	CAS:1156-92-9	CAS:57-91-0	0.43	2.09	3.68
83	CAS:50-28-2	CAS:521-18-6	0.38	2.26	3.65
84	CAS:1224-92-6	CAS:58-22-0	0.41	2.02	3.45
85	CAS:1225-43-0	CAS:57-83-0	0.38	2.15	3.44
86	CAS:57-85-2	CAS:797-63-7	0.38	2.01	3.23

### Sheet: Table S3
Table S3: List of 14 activity cliff generators (ACGs) identified from the SAS map. The ACGs are identified by their CAS identifiers. For each ACG, we provide the chemicals (CAS identifiers) separated by '|' symbol with which the ACG forms activity cliffs. Further, we provide the number of activity cliff pairs formed by each ACG.
Serial Number	Activity Cliff Generator	Chemical Identifiers	Number of Activity Cliff Pairs
1	CAS:521-18-6	CAS:1057-07-4|CAS:1156-92-9|CAS:1224-92-6|CAS:1482-70-8|CAS:1852-53-5|CAS:362-05-0|CAS:438-22-2|CAS:481-30-1|CAS:50-28-2|CAS:521-17-5|CAS:53-41-8|CAS:53-43-0|CAS:57-83-0|CAS:57-85-2|CAS:57-91-0|CAS:571-22-2|CAS:5976-61-4	17
2	CAS:58-22-0	CAS:1224-92-6|CAS:1482-70-8|CAS:1852-53-5|CAS:362-05-0|CAS:438-22-2|CAS:481-30-1|CAS:50-22-6|CAS:50-23-7|CAS:53-41-8|CAS:53-43-0|CAS:57-85-2|CAS:57-91-0|CAS:5976-61-4	13
3	CAS:50-23-7	CAS:3704-09-4|CAS:52-01-7|CAS:520-85-4|CAS:564-35-2|CAS:57-83-0|CAS:58-18-4|CAS:58-22-0|CAS:63-05-8|CAS:68-22-4|CAS:71-58-9	10
4	CAS:438-22-2	CAS:1156-92-9|CAS:1224-92-6|CAS:1225-43-0|CAS:1852-53-5|CAS:481-30-1|CAS:521-18-6|CAS:571-20-0|CAS:571-22-2|CAS:58-22-0	9
5	CAS:57-91-0	CAS:1156-92-9|CAS:2529-64-8|CAS:50-28-2|CAS:521-18-6|CAS:564-35-2|CAS:571-22-2|CAS:58-22-0	7
6	CAS:481-30-1	CAS:1225-43-0|CAS:3704-09-4|CAS:438-22-2|CAS:521-18-6|CAS:58-18-4|CAS:58-22-0|CAS:797-63-7	7
7	CAS:53-41-8	CAS:1057-07-4|CAS:1225-43-0|CAS:521-18-6|CAS:571-20-0|CAS:571-22-2|CAS:58-18-4|CAS:58-22-0	7
8	CAS:1225-43-0	CAS:1224-92-6|CAS:1852-53-5|CAS:438-22-2|CAS:481-30-1|CAS:521-17-5|CAS:53-41-8|CAS:57-83-0	7
9	CAS:3704-09-4	CAS:481-30-1|CAS:50-23-7|CAS:520-85-4|CAS:53-43-0|CAS:57-83-0|CAS:63-05-8	6
10	CAS:58-18-4	CAS:481-30-1|CAS:50-22-6|CAS:50-23-7|CAS:53-41-8|CAS:53-43-0|CAS:57-85-2	6
11	CAS:2529-64-8	CAS:3434-79-5|CAS:50-27-1|CAS:5108-94-1|CAS:53-63-4|CAS:57-91-0	5
12	CAS:564-35-2	CAS:1482-70-8|CAS:50-22-6|CAS:50-23-7|CAS:53-43-0|CAS:57-91-0	5
13	CAS:50-28-2	CAS:3434-79-5|CAS:50-27-1|CAS:521-18-6|CAS:53-63-4|CAS:57-91-0	5
14	CAS:53-43-0	CAS:3704-09-4|CAS:521-18-6|CAS:564-35-2|CAS:58-18-4|CAS:58-22-0	5

### Sheet: Table S4
Table S4: R-group decomposition of the 41 chemicals identified to form 86 activity cliff pairs in the SAS map. The chemicals are identified by their CAS identifiers. For each chemical, we show the core structure (scaffold) and the R-groups (separated by '|' symbol) identified using the R-group decomposition function in RDKit.
Serial Number	Chemical Identifier	Core Structure	R-groups
1	CAS:1156-92-9	C1=C2CCC3C(CCC4([*:3])C3CCC4[*:4])C2([*:2])CCC1[*:1]	C[*:2]|C[*:3]|O[*:1]|O[*:4]
2	CAS:2529-64-8	c1ccc2c(c1)CCC1C2CCC2([*:2])C1CCC2[*:1]	C[*:2]|O[*:1]
3	CAS:1482-70-8	O=C1CCC2([*:2])C(CCC3C4CCC(=O)C4([*:1])CC(=O)C32)C1	C[*:1]|C[*:2]
4	CAS:71-58-9	O=C1C=C2C([*:4])CC3C(CCC4([*:2])C3CCC4[*:3])C2([*:1])CC1	CC(=O)O[*:3]|CC(=O)[*:3]|C[*:1]|C[*:2]|C[*:4]
5	CAS:53-41-8	O=C1CCC2C3CCC4CC([*:1])CCC4([*:2])C3CCC12[*:3]	C[*:2]|C[*:3]|O[*:1]
6	CAS:68-22-4	O=C1C=C2CCC3C(CCC4([*:1])C3CCC4[*:2])C2CC1	C#C[*:2]|C[*:1]|O[*:2]
7	CAS:1852-53-5	C1CC2CC([*:4])CCC2([*:3])C2CCC3([*:1])C(CCC3[*:2])C12	C[*:1]|C[*:3]|O[*:2]|O[*:4]
8	CAS:797-63-7	O=C1C=C2CCC3C(CCC4([*:1])C3CCC4[*:2])C2CC1	C#C[*:2].O[*:2]|CC[*:1]
9	CAS:34184-77-5	O=C1C=C2CCC3C(=C2CC1)CCC1([*:2])C3CCC1[*:1]	CCC(=O)[*:1]|C[*:1]|C[*:2]
10	CAS:520-85-4	O=C1C=C2C([*:4])CC3C(CCC4([*:2])C3CCC4[*:3])C2([*:1])CC1	CC(=O)[*:3]|C[*:1]|C[*:2]|C[*:4]|O[*:3]
11	CAS:57-83-0	O=C1C=C2CCC3C(CCC4([*:2])C3CCC4[*:3])C2([*:1])CC1	C[*:1]|C[*:2]
12	CAS:10161-33-8	O=C1C=C2CCC3C(=C2CC1)C=CC1([*:2])C3CCC1[*:1]	C[*:2]|O[*:1]
13	CAS:58-18-4	O=C1C=C2CCC3C(CCC4([*:2])C3CCC4[*:3])C2([*:1])CC1	C[*:1]|C[*:2]|C[*:3]|O[*:3]
14	CAS:1225-43-0	C1CCC2([*:3])C(C1)CCC1C3CCC([*:2])C3([*:1])CCC12	C[*:1]|C[*:3]|O[*:2]
15	CAS:1224-92-6	C1CC2C3CCC4CC([*:3])CCC4([*:2])C3CCC2([*:1])C1	C[*:1]|C[*:2]|O[*:3]
16	CAS:52-01-7	O=C1C=C2CC([*:3])C3C(CCC4([*:2])C3CCC43CCC(=O)O3)C2([*:1])CC1	CC(=O)S[*:3]|C[*:1]|C[*:2]
17	CAS:58-22-0	O=C1C=C2CCC3C(CCC4([*:2])C3CCC4[*:3])C2([*:1])CC1	C[*:1]|C[*:2]|O[*:3]
18	CAS:50-22-6	O=C1C=C2CCC3C(C([*:2])CC4([*:3])C3CCC4[*:4])C2([*:1])CC1	C[*:1]|C[*:3]|O=C(CO)[*:4]|O[*:2]
19	CAS:53-63-4	c1cc2c(cc1[*:2])CCC1C2CCC2([*:1])CCCC12	C[*:1]|O[*:2]
20	CAS:564-35-2	O=C1C=C2CCC3C(C(=O)CC4([*:2])C3CCC4[*:3])C2([*:1])CC1	C[*:1]|C[*:2]|O[*:3]
21	CAS:521-18-6	O=C1CCC2([*:3])C(CCC3C4CCC([*:2])C4([*:1])CCC32)C1	C[*:1]|C[*:3]|O[*:2]
22	CAS:53-43-0	O=C1CCC2C3CC=C4CC([*:1])CCC4([*:2])C3CCC12[*:3]	C[*:2]|C[*:3]|O[*:1]
23	CAS:57-63-6	c1cc2c(cc1[*:3])CCC1C2CCC2([*:2])C1CCC2[*:1]	C#C[*:1]|C[*:2]|O[*:1]|O[*:3]
24	CAS:3704-09-4	O=C1C=C2CC([*:3])C3C(CCC4([*:1])C3CCC4[*:2])C2CC1	C[*:1]|C[*:2]|C[*:3]|O[*:2]
25	CAS:571-20-0	C1CC2CC([*:4])CCC2([*:3])C2CCC3([*:1])C(CCC3[*:2])C12	C[*:1]|C[*:3]|O[*:2]|O[*:4]
26	CAS:50-28-2	c1cc2c(cc1[*:3])CCC1C2CCC2([*:2])C1CCC2[*:1]	C[*:2]|O[*:1]|O[*:3]
27	CAS:63-05-8	O=C1C=C2CCC3C(CCC4([*:2])C(=O)CCC34)C2([*:1])CC1	C[*:1]|C[*:2]
28	CAS:57-85-2	O=C1C=C2CCC3C(CCC4([*:2])C3CCC4[*:3])C2([*:1])CC1	CCC(=O)O[*:3]|C[*:1]|C[*:2]
29	CAS:50-27-1	c1cc2c(cc1[*:4])CCC1C2CCC2([*:3])C1CC([*:1])C2[*:2]	C[*:3]|O[*:1]|O[*:2]|O[*:4]
30	CAS:3434-79-5	c1cc2c(cc1[*:4])CCC1C2CCC2([*:3])C1CC([*:1])C2[*:2]	CO[*:4]|C[*:3]|O[*:1]|O[*:2]
31	CAS:481-30-1	O=C1C=C2CCC3C(CCC4([*:2])C3CCC4[*:3])C2([*:1])CC1	C[*:1]|C[*:2]|O[*:3]
32	CAS:571-22-2	O=C1CCC2([*:3])C(CCC3C4CCC([*:2])C4([*:1])CCC32)C1	C[*:1]|C[*:3]|O[*:2]
33	CAS:1057-07-4	O=C1CCC2([*:2])C(CCC3C4CCC(OC(=O)c5ccccc5)C4([*:1])CCC32)C1	C[*:1]|C[*:2]
34	CAS:521-17-5	C1=C2CC([*:4])CCC2([*:3])C2CCC3([*:2])C(CCC3[*:1])C2C1	C[*:2]|C[*:3]|O[*:1]|O[*:4]
35	CAS:5976-61-4	c1cc([*:4])c([*:3])c2c1C1CCC3([*:2])C(CCC3[*:1])C1CC2	C[*:2]|O[*:1]|O[*:3]|O[*:4]
36	CAS:5108-94-1	c1cc2c(cc1[*:4])CCC1C2CCC2([*:3])C1CC([*:1])C2[*:2]	CO[*:4]|C[*:1]|C[*:3]|O[*:1]|O[*:2]
37	CAS:57-91-0	c1cc2c(cc1[*:3])CCC1C2CCC2([*:2])C1CCC2[*:1]	C[*:2]|O[*:1]|O[*:3]
38	CAS:438-22-2	C1CCC2([*:2])C(C1)CCC1C3CCCC3([*:1])CCC12	C[*:1]|C[*:2]
39	CAS:50-23-7	O=C1C=C2CCC3C(C([*:2])CC4([*:3])C3CCC4[*:4])C2([*:1])CC1	C[*:1]|C[*:3]|O=C(CO)[*:4]|O[*:2]|O[*:4]
40	CAS:362-05-0	c1c2c(cc([*:4])c1[*:3])CCC1C2CCC2([*:2])C1CCC2[*:1]	C[*:2]|O[*:1]|O[*:3]|O[*:4]
41	CAS:965-93-5	O=C1C=C2CCC3C(=C2CC1)C=CC1([*:2])C3CCC1[*:1]	C[*:1]|C[*:2]|O[*:1]

### Sheet: Table S5
Table S5: Structural classification of the 86 activity cliff pairs into six categories using the computational workflow shown in Figure 7 that takes into account the structural information of the chemicals at different levels. The chemicals are identified by their CAS identifiers.
Serial Number	First Chemical Identifier	Second Chemical Identifier	Activity Cliff category
1	CAS:1225-43-0	CAS:438-22-2	R-group
2	CAS:481-30-1	CAS:58-22-0	Chirality
3	CAS:50-28-2	CAS:57-91-0	Chirality
4	CAS:521-18-6	CAS:571-22-2	Chirality
5	CAS:521-18-6	CAS:53-41-8	Scaffold/Topology
6	CAS:2529-64-8	CAS:57-91-0	R-group
7	CAS:438-22-2	CAS:521-18-6	Scaffold/R-group
8	CAS:50-27-1	CAS:50-28-2	R-group
9	CAS:1852-53-5	CAS:521-18-6	Scaffold/R-group
10	CAS:1224-92-6	CAS:438-22-2	R-group
11	CAS:50-23-7	CAS:58-18-4	R-group
12	CAS:1225-43-0	CAS:1852-53-5	R-group
13	CAS:50-23-7	CAS:58-22-0	R-group
14	CAS:3704-09-4	CAS:50-23-7	R-group
15	CAS:1225-43-0	CAS:53-41-8	Scaffold/Topology
16	CAS:2529-64-8	CAS:50-27-1	R-group
17	CAS:481-30-1	CAS:521-18-6	Scaffold
18	CAS:438-22-2	CAS:58-22-0	Scaffold/R-group
19	CAS:53-41-8	CAS:571-20-0	Scaffold/R-group
20	CAS:521-18-6	CAS:57-91-0	Scaffold/R-group
21	CAS:1482-70-8	CAS:521-18-6	Scaffold/R-group
22	CAS:50-22-6	CAS:58-22-0	R-group
23	CAS:438-22-2	CAS:571-20-0	R-group
24	CAS:53-41-8	CAS:58-22-0	Scaffold/Topology
25	CAS:521-18-6	CAS:53-43-0	Scaffold/Topology
26	CAS:3704-09-4	CAS:53-43-0	Scaffold/R-group
27	CAS:481-30-1	CAS:58-18-4	R-group
28	CAS:57-85-2	CAS:58-22-0	R-group
29	CAS:57-91-0	CAS:58-22-0	Scaffold/R-group
30	CAS:53-43-0	CAS:58-22-0	Scaffold/Topology
31	CAS:50-23-7	CAS:564-35-2	Scaffold/R-group
32	CAS:1224-92-6	CAS:521-18-6	Scaffold/Topology
33	CAS:438-22-2	CAS:571-22-2	Scaffold/R-group
34	CAS:50-23-7	CAS:71-58-9	R-group
35	CAS:50-28-2	CAS:53-63-4	R-group
36	CAS:521-17-5	CAS:521-18-6	Scaffold/R-group
37	CAS:53-43-0	CAS:58-18-4	Scaffold/R-group
38	CAS:50-22-6	CAS:58-18-4	R-group
39	CAS:1156-92-9	CAS:521-18-6	Scaffold/R-group
40	CAS:362-05-0	CAS:521-18-6	Scaffold/R-group
41	CAS:53-41-8	CAS:58-18-4	Scaffold/R-group
42	CAS:3704-09-4	CAS:481-30-1	R-group
43	CAS:50-22-6	CAS:564-35-2	Scaffold/R-group
44	CAS:1224-92-6	CAS:1225-43-0	Topology
45	CAS:2529-64-8	CAS:3434-79-5	R-group
46	CAS:53-41-8	CAS:571-22-2	Scaffold/Topology
47	CAS:2529-64-8	CAS:53-63-4	Topology
48	CAS:50-23-7	CAS:68-22-4	R-group
49	CAS:1057-07-4	CAS:521-18-6	Scaffold/R-group
50	CAS:34184-77-5	CAS:965-93-5	Scaffold/R-group
51	CAS:521-18-6	CAS:57-83-0	Scaffold/R-group
52	CAS:1225-43-0	CAS:481-30-1	Scaffold
53	CAS:1156-92-9	CAS:438-22-2	Scaffold/R-group
54	CAS:2529-64-8	CAS:5108-94-1	R-group
55	CAS:3434-79-5	CAS:50-28-2	R-group
56	CAS:57-85-2	CAS:58-18-4	R-group
57	CAS:521-18-6	CAS:57-85-2	Scaffold/R-group
58	CAS:521-18-6	CAS:5976-61-4	Scaffold/R-group
59	CAS:3704-09-4	CAS:57-83-0	R-group
60	CAS:1852-53-5	CAS:438-22-2	R-group
61	CAS:564-35-2	CAS:57-91-0	Scaffold/R-group
62	CAS:3704-09-4	CAS:520-85-4	R-group
63	CAS:1482-70-8	CAS:58-22-0	Scaffold/R-group
64	CAS:362-05-0	CAS:58-22-0	Scaffold/R-group
65	CAS:50-23-7	CAS:520-85-4	R-group
66	CAS:3704-09-4	CAS:63-05-8	Scaffold/R-group
67	CAS:10161-33-8	CAS:34184-77-5	Scaffold/R-group
68	CAS:50-27-1	CAS:5976-61-4	Topology
69	CAS:1225-43-0	CAS:521-17-5	Scaffold/R-group
70	CAS:57-63-6	CAS:797-63-7	Scaffold/R-group
71	CAS:50-23-7	CAS:57-83-0	R-group
72	CAS:1852-53-5	CAS:58-22-0	Scaffold/R-group
73	CAS:1482-70-8	CAS:564-35-2	Scaffold/R-group
74	CAS:50-23-7	CAS:63-05-8	Scaffold/R-group
75	CAS:53-43-0	CAS:564-35-2	Scaffold/Topology
76	CAS:50-23-7	CAS:52-01-7	Scaffold/R-group
77	CAS:1057-07-4	CAS:53-41-8	Scaffold/R-group
78	CAS:58-22-0	CAS:5976-61-4	Scaffold/R-group
79	CAS:481-30-1	CAS:797-63-7	R-group
80	CAS:57-91-0	CAS:571-22-2	Scaffold/R-group
81	CAS:438-22-2	CAS:481-30-1	Scaffold/R-group
82	CAS:1156-92-9	CAS:57-91-0	Scaffold/R-group
83	CAS:50-28-2	CAS:521-18-6	Scaffold/R-group
84	CAS:1224-92-6	CAS:58-22-0	Scaffold/Topology
85	CAS:1225-43-0	CAS:57-83-0	Scaffold/R-group
86	CAS:57-85-2	CAS:797-63-7	R-group
